# Parallel evolution under constraint shapes echinocandin resistance in *Candida auris*

**DOI:** 10.64898/2026.08.30.748140

**Authors:** Nicholas C. Cauldron, Erika N. Dort, Garrett M. Weeks, P. David Rogers, Christina A. Cuomo

**Affiliations:** Molecular Microbiology & Immunology, Brown University, Providence RI USA; Department of Pharmacy and Pharmaceutical Sciences, St. Jude Children’s Research Hospital, Memphis, TN; Infectious Disease and Microbiome Program, Broad Institute, Cambridge MA USA

## Abstract

Drug resistance emerges repeatedly in outbreaks of *Candida* fungal pathogens, but little is known about its origins or persistence. Here, we investigated the evolutionary processes shaping echinocandin resistance in *Candida auris*, a globally emerging and predominantly clonal fungal pathogen. Genome-wide association across over 600 isolates identified mutations in the β-1,3-glucan synthase gene *FKS1* as the most significant driver of resistance to an echinocandin drug. Ancestral reconstruction of this population traced shared resistance mutations among small groups typically consisting of 2-3 closely related isolates, but clusters could include up to 16 isolates. Nearly all resistant clusters consisted of isolates collected in the same year and region, consistent with local transmission. To further examine population-level selection, we measured adaptive signatures in *FKS1* and the highly diverged paralog *FKS2* across 22,000 genomes. This revealed excess nonsynonymous polymorphisms in *FKS1*, primarily due to independent, recurrent mutations at resistance hotspots, consistent with parallel evolution and incomplete fixation of adaptive alleles. In *FKS2*, there is no evidence of hotspots and little support for diversifying selection. Together, these results indicate that resistance mutations emerge under strong genetic constraint, with adaptation restricted to only one *FKS* homolog and predominantly at mutational hotspots.

**IMPORTANCE:** *Candida auris* is a critical public health threat due to its rapid global emergence and predisposition for multidrug resistance. While echinocandins are a first-line treatment, the emergence of resistance increasingly limits clinical options. Our study provides fundamental insights into the evolutionary processes driving this resistance. Through genomic analysis of thousands of clinical isolates, we demonstrate that high-level resistance is driven by mutation of the drug target, *FKS1*, and that this occurs through independent mutations at specific regions in the protein, termed hotspots. We show that while local transmission can expand resistant populations, drug adaptation occurs within an otherwise constrained landscape where amino acid changes are typically removed by selection. Furthermore, we establish that the paralog *FKS2* is functionally dispensable for resistance in *C. auris*, a difference from other *Candida* species. These findings define the patterns of resistance emergence for C. auris, offering a framework for genomic surveillance and mitigation strategies.
