## Supplementary Table 3 for "Parallel evolution under constraint shapes echinocandin resistance in *Candida auris*"

### Sheet: SuppTable3
Supplementary Table 3. Missense mutations in FKS1 and FKS2 detected in C. auris (n=22,388)
Gene	Coordinate	Clade	Ref. allele	Alt. allele	Encoded variant	Hotspot	Codon pos	Variant effects	Alt allele counts
FKS1	220635	III	A	T	I301F	None	1	missense	2
	221140	III	C	T	T469M	None	2	missense	28
	221181	I	C	T	P483S	None	1	missense	15
	221229	IV	G	A	A499T	None	1	missense	1
	221277	I	C	T	P515S	None	1	missense	1
	221467	I	T	C	I578T	None	2	missense	4
	221613	I	G	A	A627T	None	1	missense	1
	221614	III	C	T	A627V	None	2	missense	1
	221632	I	ACTT	A	F635del	1	3	inframe_deletion	18
		III		A,ACTTCTT	F635del,F635dup			inframe_deletion, inframe_insertion	3,2
	221637	III	T	C	F635L	1	1	missense	4
		IV		A	F635I			missense	1
		I		C,A	F635L,F635I			missense	5,2
	221638	I	T	G,A,C	F635C,F635Y,F635S	1	2	missense	13,10,5
		III		G,A,C	F635C,F635Y,F635S			missense	2,6,5
	221639	IV	C	G	F635L	1	3	missense	1
		I		A,G	F635L			missense	3,11
		III		A,G	F635L			missense	2,6
		III	CTTGACT	C	T637L638del		1	inframe_deletion*	1
	221647	III	T	G	L638W	1	2	missense	2
	221648	III	G	T	L638F	1	3	missense	1
		I		C,T	L638F			missense	3,6
	221649	III	T	C	S639P	1	1	missense	4
		IV		C	S639P			missense	20
		I		C,A	S639P,S639T			missense	23,7
	221650	IV	C	T	S639F	1	2	missense	34
		III		A,T	S639Y,S639F			missense	31,29
		I		A,T,G	S639Y,S639F,S639C			missense	63,72,1
	221652	I	T	G	L640V	1	1	missense	42
	221655	I	A	G	R641G	1	1	missense	5
		III		G	R641G			missense	5
	221657	I	A	T,C	R641S	1	2	missense	3,2
		III		T,C	R641S			missense	7,1
	221658	III	G	T	D642Y	1	1	missense	14
		IV		T,C	D642Y,D642H			missense	4,1
		I		T,A,C	D642Y,D642N,D642H			missense	428,3,3
	221659	III	A	T	D642V	1	2	missense	5
	221661	I	C	G,A	P643A,P643T	1	1	missense	7,1
	221662	I	C	T,A	P643L,P643H	1	2	missense	2,3
	221668	I	G	C	R645T	None	2	missense	1
	221783	I	G	C	L683F	None	3	missense	1
	221792	I	G	C	L686F	3	3	missense	1
		III		C	L686F			missense	1
	221794	I	A	T	D687V	3	2	missense	1
	221802	I	A	G	M690V	3	1	missense	2
		III		G	M690V			missense	1
		IV		G	M690V			missense	2
	221803	III	T	C	M690T	3	2	missense	1
	221804	IV	G	A	M690I	3	3	missense	6
		I		A,C,T	M690I			missense	41,5,1
		III		A,C,T	M690I			missense	48,1,1
	221806	I	G	T	W691L	3	2	missense	7
		III		T	W691L			missense	1
	221807	I	G	T	W691C	3	3	missense	2
	222063	III	C	T	P777S	None	1	missense	1
	222499	III	G	T	C922F	None	2	missense	1
	222552	III	G	T	A940S	None	1	missense	1
	222599	I	G	A	M955I	None	3	missense	1
	222826	I	A	T	D1031V	None	2	missense	1
	223107	I	G	A	E1125K	None	1	missense	1
	223241	I	G	T	K1169N	None	3	missense	1
	223535	IV	G	A	M1267I	None	3	missense	6
	223612	I	G	A	G1293D	None	2	missense	1
	223617	I	C	A	H1295N	None	1	missense	1
	223627	I	A	T	N1298I	None	2	missense	1
	223774	IV	C	G	P1347R	None	2	missense	6
	223785	I	T	A,C	W1351R	2	1	missense	6,1
	223787	III	G	T	W1351C	2	3	missense	1
	223791	I	A	AGAC	R1354dup	2	3	missense	1
	223794	III	C	T	R1354C	2	1	missense	1
		IV		G	R1354G			missense	1
		I		G,A	R1354G,R1354S			missense	1,9
	223795	I	G	A	R1354H	2	2	missense	71
	223805	IV	G	C	L1357F	2	3	missense	2
		I		T,C	L1357F	2		missense	9,1
	223807	I	C	T	S1358F	None	2	missense	3
	223816	I	T	C	I1361T	None	2	missense	1
		III		C	I1361T			missense	2
	223834	I	T	G	F1367C	None	2	missense	1
	223835	I	C	G	F1367L	None	3	missense	1
	223954	III	C	T	S1407L	None	2	missense	1
	224133	IV	G	A	A1467T	None	1	missense	1
	224154	III	GCTT	G	S1475del	None	2	inframe_deletion	2
	224626	III	G	T	C1631F	None	2	missense	2
	224977	I	A	G	D1748G	None	2	missense	1
	225134	III	A	T	R1800S	None	3	missense	4
	225186	I	G	A	V1818I	None	1	missense	57
FKS2	82677	II	T	TGG,TG	K10fs	None	3	frameshift	7,2
	82589	I	C	G	Intronic (c.53-1G>C)	-	-	splice_acceptor_variant	1
	82363	III	GT	G	T93fs	None	1	frameshift	1
	82237	IV	AAC	A	F135fs	None	3	frameshift	5
	82216	III	ATGT	A	N141del	None	2	inframe_deletion	1
	82184	III	A	C	L153V	None	1	missense	9
	82115	IV	C	G	G176R	None	1	missense	1
	82028	I	C	T	G205S	None	1	missense	1
	81997	I	G	T	A215D	None	2	missense	1
	81843	I	G	T	C266X	None	3	stop_gained	1
	81496	III	A	G	I382T	None	2	missense	1
	81205	II	G	A	T479M	None	2	missense	9
		III		A	T479M			missense	1
	80920	IV	G	T	S574Y	1	2	missense	1
	80605	I	A	AT	I679fs	None	1	frameshift	13
	80177	I	C	T	D822N	None	1	missense	1
	79910	III	A	G	S911P	None	1	missense	3
	79801	III	A	AAG	L947fs	None	1	frameshift	2
	79527	III	T	G	K1038N	None	3	missense	2
	79295	I	G	T	P1116T	None	1	missense	1
	79260	III	T	G	R1127S	None	3	missense	2
	79253	IV	CA	C	V1130fs	None	3	frameshift	1
	79055	III	A	G	F1196L	None	1	missense	1
	79030	III	AG	A	D1205fs	None	1	frameshift	2
	78460	IV	T	G	Y1394S	None	2	missense	2
	78299	I	T	A	I1448L	None	1	missense	5
	78266	III	T	C	K1459E	None	1	missense	1
	78125	I	C	T	A1506T	None	1	missense	1
	78052	V	A	G	V1530A	None	2	missense	4
	77924	I	T	A	I1573F	None	1	missense	1
	77915	III	C	CA	V1576fs	None	3	frameshift	6
	77858	III	C	T	A1595T	None	1	missense	2
	77371	III	T	A	D1757V	None	2	missense	1
* Indel conserves existing codons. All other indels found disrupt existing codons
Note: Lines in bold are positions consistent with recurrent mutation based on alternate alleles found among multiple clades, or the presence of at least three alleles within at least one clade.
